# Delaying or Delivering: Identification of novel NAM-1 alleles which delay senescence to extend grain fill duration of wheat

**DOI:** 10.1101/2020.09.23.307785

**Authors:** Elizabeth A. Chapman, Simon Orford, Jacob Lage, Simon Griffiths

## Abstract

Senescence is a complex quantitative trait under genetic and environmental control, involving the remobilisation of resources from vegetative tissue into grain. Delayed senescence, or ‘staygreen’ traits, are associated with conferring stress tolerance, with extended photosynthetic activity hypothesised to sustain grain filling. The genetics of senescence regulation are largely unknown, with senescence variation often correlated with phenological traits. Here, we confirm staygreen phenotypes of two *Triticum aestivum* cv. Paragon EMS mutants previously identified during a forward genetic screen and selected for their agronomic performance, similar phenology and differential senescence phenotypes. Through grain filling experiments, we confirm a positive relationship between onset of senescence and grain fill duration, reporting an associated ∼14 % increase in final dry grain weight for one mutant, *P* < 0.05. Recombinant Inbred Line (RIL) populations segregating for senescence were developed for trait mapping purposes, and phenotyped over multiple years under field conditions. Staygreen traits were mapped using exome-capture enabled bulk segregant analysis (BSA), whereupon senescence was quantified, and metrics compared to qualify senescence traits and aid RIL selection. Using BSA we mapped our two staygreen traits to two independent, dominant, loci of 4.8 and 16.7 Mb in size encompassing 56 and 142 genes. Combining single marker association analysis with variant effect prediction, we identified SNPs encoding self-validating mutations located in *NAM-1* homoeologues and propose these as gene candidates.

**Summary:** Applying an exome-capture enabled Bulk Segregant Analysis, we identified novel *NAM-1* alleles underpinning two staygreen traits associated with enhancing grain fill duration and grain weight
