## Supplementary Material 2 for "Delaying or Delivering: Identification of novel NAM-1 alleles which delay senescence to extend grain fill duration of wheat"

### Sheet: Explanatory Notes
Paragon x Staygreen RILs were initially classified as ‘Staygreen’ or ‘Non-Staygreen’ relative to parental values. For senescence duration and thermal time to senescence scores if greater than mutant parent, staygreen, if less than cv Paragon, non-staygreen, and the opposite for mean senescence values; Bright yellow = non-staygreen, bright green = staygreen. Lines for which intermediary values wer…

### Sheet: 2016-1189a RIL classification
ID	Rate	Onset	EEtoLeafSen	LeafSen	TT25	TT30	TT40	TT50	TT60	TT70	TT75	TT80	Classification
1189a-01	881	0.317	1158.75	631.24	848.55	881.29	914.66	952.43	1012.24	1034.18	1045.15	1056.12	Unsure
1189a-02	897	0.369	1174.46	700.21	905.34	913.69	930.37	968.14	1000.66	1027.95	1071.83	1090.33	Staygreen
1189a-03	1114	0.702	1144.06	631.24	1012.18	1026.8	1059.93	1090.27	1113.94	1134.02	1144.06	NA	Staygreen
1189a-04	971	0.352	1158.75	700.21	897.98	914.66	1012.24	1026.87	1041.49	1056.12	1068.45	1080.79	Staygreen
1189a-05	1044	0.351	1190.41	700.21	1002.96	1043.9	1061.45	1079	1100.11	1124.78	1160.29	1175.35	Staygreen
1189a-06	709	0.192	1190.41	947.22	728.55	747.8	825.67	896.57	929.63	1002.96	1043.9	1087.77	Non-SG
1189a-07	773	0.235	1144.34	601.12	752.38	772.9	880.63	930.37	958.7	987.02	1000.66	1014.31	Non-SG
1189a-09	1003	0.401	1190.41	947.22	1002.96	1043.9	1061.45	1079	1100.11	1124.78	1142.53	1160.29	Staygreen
1189a-11	930	0.316	1174.46	700.21	908.12	919.25	987.02	1036.73	1054.28	1071.83	1090.33	1108.83	Staygreen
1189a-14	946	0.305	1190.41	631.24	946.32	965.2	1002.96	1058.52	1073.15	1087.77	1124.78	1142.53	Staygreen
1189a-17	1144	0.718	1174.46	700.21	930.37	1027.95	1045.5	1063.05	1084.16	1108.83	1120.67	1132.51	Staygreen
1189a-18	742	0.317	1113.94	670.09	760.91	779.33	843.21	852.57	861.92	883.29	899.97	997.55	Non-SG
1189a-19	1028	0.47	1174.46	822.01	987.02	1027.95	1045.5	1063.05	1081.08	1099.58	1108.83	1126.59	Staygreen
1189a-21	987	0.343	1174.46	700.21	930.37	987.02	1027.95	1049.89	1071.83	1090.33	1099.58	1108.83	Staygreen
1189a-23	900	0.315	1144.06	586.7	866.6	899.97	956.62	983.91	1008.52	1030.46	1041.43	1059.93	Unsure
1189a-26	826	0.356	1160.29	670.09	825.67	852.94	912.94	926.29	939.64	960.48	974.64	988.8	Non-SG
1189a-28	957	0.363	1144.06	700.21	918.86	937.74	997.55	1012.18	1026.8	1041.43	1053.76	1066.1	Staygreen
1189a-30	984	0.406	1130.2	586.7	649.1	998.32	1027.57	1052.24	1082.33	1115.14	1130.2	NA	Staygreen
1189a-31	998	22.594	1144.06	700.21	899.97	928.3	997.55	1010.09	1022.62	1035.16	1041.43	1059.93	Staygreen
1189a-38	849	0.502	1128.63	601.12	881.29	885.46	893.8	902.15	910.49	971.31	991.78	1012.24	Non-SG
1189a-40	1174	12.89	1174.46	631.24	1027.95	1035.27	1049.89	1064.52	1079.23	1094.03	1101.43	1108.83	Staygreen
1189a-44	1093	0.528	1158.75	631.24	903.54	914.66	1041.49	1065.37	1083.87	1104.96	1116.8	1128.63	Staygreen
1189a-46	1028	0.3	1174.46	586.7	1034.22	1040.49	1053.02	1065.56	1081.08	1099.58	1108.83	1126.59	Staygreen
1189a-47	1174	1.002	1144.34	601.12	880.63	897	913.69	930.37	987.02	1027.95	1049.89	1071.83	Unsure
1189a-48	957	0.378	1144.06	700.21	928.3	956.62	997.55	1015.1	1032.65	1059.93	1078.43	1096.19	Staygreen
1189a-54	881	0.312	1158.75	631.24	881.29	897.98	942.99	984.95	1012.24	1041.49	1056.12	1074.62	Staygreen
1189a-62	900	0.386	1144.06	700.21	883.29	899.97	956.62	977.09	997.55	1019.49	1030.46	1041.43	Unsure
1189a-63	810	0.344	1144.34	791.89	827.91	846.08	880.63	905.34	922.03	958.7	987.02	1027.95	Non-SG
1189a-65	1028	0.372	1174.46	631.24	930.37	958.7	1036.73	1054.28	1071.83	1096.5	1108.83	1126.59	Staygreen
1189a-67	957	0.323	1144.06	631.24	866.6	899.97	997.55	1012.18	1026.8	1041.43	1059.93	1078.43	Staygreen
1189a-73	779	0.246	1144.06	700.21	751.71	760.91	779.33	866.6	956.62	1008.52	1019.49	1030.46	Non-SG
1189a-75	900	0.276	1144.06	700.21	850.23	866.6	928.3	977.09	1008.52	1030.46	1041.43	1059.93	Non-SG
1189a-79	1012	0.405	1114.14	631.24	967.63	982.25	1011.5	1036.17	1066.26	1099.08	1114.14	NA	Staygreen
1189a-81	849	0.306	1158.75	822.01	864.92	881.29	903.54	928.82	957.15	991.78	1012.24	1034.18	Non-SG
1189a-82	915	0.288	1158.75	700.21	864.92	881.29	971.31	1023.21	1045.15	1074.62	1093.12	1110.88	Staygreen
1189a-83	930	0.306	1144.34	601.12	864.26	908.12	930.37	1027.95	1049.89	1071.83	1084.16	1096.5	Staygreen
1189a Parent	943	0.338	1159.47	597.83	923.01	953.14	1001.02	1025.02	1044.77	1067.63	1083.04	1096.8
Paragon	794	0.261	1155.42	696.64	800.48	828.42	883.91	909.5	936.24	971.21	990.45	1017.48
Parental Mean	868.5	0.2995	1157.45	647.235	861.745	890.78	942.465	967.26	990.505	1019.42	1036.74	1057.14

### Sheet: 2017-1189a RIL classification
ID	MeanLeaf	MeanPed	EEtoLeafSen	LeafSen	EEtoPedSen	PedSen	Rate	Onset	TT25	TT30	TT40	TT50	TT60	TT70	TT75	TT80	Classification
1189a-01	44.6296	44.8148	945.527	739.023	856.69	168.773	0.453	739	696.349	714.419	748.431	783.697	804.206	836.143	838.419	853.234	Non-SG
1189a-02	43.5185	41.2963	996.19	795.673	881.5	161.41	NA	NA	676.302	690.898	720.09	742.511	791.105	814.104	829.275	844.446	Non-SG
1189a-03	30.3333	16.2037	1135.43	944.233	1160.1	383.89	0.417	829	NA	NA	NA	NA	NA	NA	NA	NA	Staygreen
1189a-04	32.1111	25.2778	1118.15	836.3	1130.04	358.78	0.34	776	752.038	801.459	850.335	830.513	872.779	908.013	928.585	949.157	Staygreen
1189a-05	29.2222	18.3333	1142.19	808.15	1129.97	344.763	NA	NA	816.549	797.609	853.46	894.95	920.929	953.19	975.844	1005.3	Staygreen
1189a-06	55.8519	47.8704	893.54	683.917	842.04	174.063	0.422	638	605.335	636.208	678.884	708.318	735.104	761.89	772.482	785.455	Non-SG
1189a-07	45.2037	44.0741	1009.02	689.987	890.943	223.84	0.415	731	692.775	709.518	743.003	767.661	791.889	821.136	835.759	861.929	Non-SG
1189a-09	34.7593	20.8333	1135.07	917.63	1135.37	329.703	0.313	776	731.205	752.572	823.28	869.059	882.058	911.723	932.108	952.493	Staygreen
1189a-11	38.2778	30.8333	1071.18	873.993	1048.42	307.283	0.357	731	726.077	733.886	773.512	816.536	835.201	864.435	882.696	900.957	Unsure
1189a-13	39.1852	25.7407	1097.35	909.873	1049.65	259.68	0.316	728	670.169	695.749	746.91	806.861	853.087	865.523	887.521	919.879	Unsure
1189a-14	31.5556	24.3519	1147.97	911.643	1124.49	323.4	0.349	814	796.521	853.533	890.38	870.356	915.677	937.459	958.221	978.983	Staygreen
1189a-17	31.5185	24.2593	1106.19	914.403	1153.46	370.67	0.348	812	802.495	786.211	850.61	884.203	885.187	930.487	953.137	955.62	Staygreen
1189a-18	51.1019	44.3056	919.223	695.793	843.857	139.013	0.325	673	578.928	709.902	702.828	730.769	758.711	786.653	800.623	841.875	Non-SG
1189a-19	40.9074	31.2037	1072.86	856.783	1023.94	243.307	0.346	760	730.535	737.342	781.105	826.079	836.343	872.823	889.217	907.302	Non-SG
1189a-20	43.9444	35	1051.74	743.647	1040.14	333.38	NA	NA	637.309	656.163	706.763	777.243	813.941	866.533	867.759	891.27	Unsure
1189a-21	36.8704	31.1111	1130.58	883.42	1037.38	309.1	0.339	749	727.936	751.834	818.068	824.225	866.021	899.911	904.585	923.588	Staygreen
1189a-23	49.0926	41.9444	943.937	746.75	856.517	160.96	0.398	655	633.696	649.421	676.21	702.998	733.438	761.38	801.693	818.487	Non-SG
1189a-26	48.8519	45.7407	926.933	709.49	871.643	198.087	0.497	692	685.233	702.748	737.777	744.535	769.586	794.637	815.938	829.286	Non-SG
1189a-28	43.6204	43.1481	985.403	697.57	866.533	159.77	0.378	673	691.691	707.84	732.946	762.477	794.586	824.678	832.758	847.233	Non-SG
1189a-29	40.9444	33.1481	1117.7	1117.7	1060.31	359.977	0.308	715	695.273	695.138	736.416	786.499	818.854	860.103	873.835	893.844	Unsure
1189a-30	34.6204	21.8519	1111.95	1016.35	1089.19	312.98	0.336	776	731.366	753.788	812.289	836.682	859.956	899.345	921.037	940.881	Staygreen
1189a-31	46.8889	42.7315	985.383	673.71	929.777	285.807	0.27	692	655.439	696.875	747.471	764.766	801.09	850.936	870.658	890.38	Non-SG
1189a-38	37.9259	38.1481	1072.41	1072.41	954.497	277.787	0.344	731	714.138	736.02	792.802	813.656	854.905	866.017	884.102	902.187	Staygreen
1189a-40	30.9074	23.4259	1123.69	1033.49	1124.43	377.75	0.421	829	799.838	798.951	866.09	879.437	887.091	932.164	954.7	950.521	Staygreen
1189a-44	31.0648	20.1852	1118.08	804.45	1130.59	304.573	0.441	847	806.789	786.792	843.648	870.967	877.637	919.162	939.924	960.687	Staygreen
1189a-46	29.1481	29.6296	1153.31	960.613	1096.23	352.897	0.289	814	751.265	783.697	866.077	849.075	897.297	945.519	960.649	984.055	Staygreen
1189a-47	47.1176	43.7963	986.257	768.813	890.943	223.84	0.411	667	NA	NA	NA	NA	NA	NA	NA	NA	Non-SG
1189a-48	34.6667	31.4815	1106.76	900.703	1049.37	334.677	1.496	1107	727.441	759.873	802.789	832.467	852.91	882.407	903.169	923.932	Staygreen
1189a-54	35.1667	34.4444	1079.02	1079.02	1032.77	362.517	0.362	776	734.723	766.037	795.465	846.775	837.265	876.246	895.737	917.71	Staygreen
1189a-60	39.6296	22.963	1129.09	1033.49	1082.12	299.923	0.295	749	731.782	750.334	789.922	802.286	843.806	897.316	929.743	952.508	Staygreen
1189a-62	48.0556	44.6296	920.48	601.45	852.913	160.51	0.565	673	687.571	700.363	725.947	732.25	751.991	771.732	781.603	824.028	Non-SG
1189a-63	53.9444	42.7778	929.107	929.107	873.417	168.777	0.367	655	625.287	645.557	683.805	710.592	737.379	767.822	781.792	795.763	Non-SG
1189a-65	28.8519	21.0185	1130.04	877.92	1130.04	356.8	0.405	823	823.263	817.171	815.894	862.05	885.549	927.658	948.713	965.14	Staygreen
1189a-67	50.8333	46.0185	904.413	802.827	835.43	168.327	0.418	655	652.88	671.847	700.31	728.772	752.308	779.214	802.071	816.532	Non-SG
1189a-73	44.6667	44.1667	932.647	630.987	835.543	160.51	0.458	655	686.567	703.31	711.46	735.202	758.943	804.803	818.648	840.803	Non-SG
1189a-75	32.7037	21.8519	1136.02	1034.44	1136.02	341.297	NA	NA	744.519	769.062	831.177	842.086	885.324	914.187	934.665	955.143	Staygreen
1189a-77	37.2037	35.8333	1094.66	856.817	1084.37	408.893	0.364	776	670.357	771.257	735.751	789.235	842.719	869.212	893.021	897.608	Staygreen
1189a-79	35.4074	20.3704	1095.79	1000.19	1060.7	283.163	0.286	731	710.427	740.201	802.411	831.954	858.597	906.643	930.123	938.415	Staygreen
1189a-81	51.5556	41.7593	904.81	809.21	839.033	143.477	0.466	645	625.814	642.705	666.642	689.877	713.112	738.339	750.209	762.08	Non-SG
1189a-82	38.5741	37.037	1123.48	1123.48	1065.35	347.643	0.385	776	734.178	768.964	794.563	840.633	857.501	870.788	888.449	906.11	Staygreen
1189a-83	50.2407	42.8704	918.837	726.14	825.113	133.703	0.367	638	641.002	656.595	694.845	737.804	774.006	784.043	800.011	815.979	Non-SG
1189a-84	45.4074	43.8889	971.68	758.727	860.703	147.487	0.402	698	690.325	708.396	724.522	751.834	779.145	812.438	826.661	848.295	Non-SG
1189a-85	32.7222	19.3519	1131.74	1036.14	1131.56	324.443	0.381	776	750.348	787.533	828.126	810.757	853.748	901.312	923.189	953.068	Staygreen
1189a Parent	32.4125	27.5231	1122.91	966.246	1081.81	361.831	0.37	794	771.056	809.335	843.808	830.83	874.956	903.91	924.721	945.531
Paragon	48.6174	44.3778	929.632	812.308	857.258	177.871	0.502	692	679.618	699.595	739.549	729.391	751.778	774.166	785.36	818.058
Parental Mean	40.5149	35.9505	1026.27	889.277	969.531	269.851	0.436	743	725.337	754.465	791.679	780.11	813.367	839.038	855.04	881.795

### Sheet: 2018-1189a RIL classification
ID	MeanLeaf	LeafSen	EEtoLeafSen	MeanPed	PedSen	EEtoPedSen	TT25	TT30	TT40	TT50	TT60	TT70	TT75	TT80	Classification
1189a-01	40.9737	588.631	882.615	29.2105	209.898	862.24	584.581	591.964	606.73	626.573	654.919	695.231	712.603	732.052	Non-SG
1189a-02	45.3684	634.966	859.007	33.4211	264.235	879.382	559.574	574.202	605.345	633.648	660.583	695.019	721.059	749.194	Non-SG
1189a-03	34.0263	623.171	925.939	18.6842	247.778	960.48	635.358	649.414	677.995	701.133	732.151	777.722	789.851	801.98	Staygreen
1189a-04	38.0263	547.525	899.757	26.1842	247.945	934.297	608.435	620.181	641.493	695.019	726.85	752.782	767.132	783.781	Staygreen
1189a-05	35.0789	721.806	952.122	18.1579	265.113	952.122	592.559	611.855	658.08	692.763	736.067	767.066	783.715	822.477	Staygreen
1189a-06	48.8947	528.066	839.192	38.9474	264.555	859.567	547.886	562.337	595.012	615.147	635.282	650.463	658.053	665.644	Non-SG
1189a-07	45.7895	573.213	811.887	35.7895	244.18	830.835	557.247	573.585	600.078	622.48	643.792	669.561	691.15	706.13	Non-SG
1189a-08	36.9474	664.276	941.679	25.2632	336.822	976.22	621.571	631.878	655.936	702.421	726.949	749.967	776.813	797.049	Staygreen
1189a-09	37.3947	687.266	941.982	20.2632	230.61	941.982	627.479	643.657	674.125	698.38	724.401	758.673	771.23	783.786	Staygreen
1189a-10	31.6842	656.721	951.694	17.6316	230.405	951.694	635.007	651.875	680.766	712.603	742.814	773.813	802.235	822.049	Staygreen
1189a-11	37.8158	698.816	960.48	21.9737	230.61	925.939	606.789	635.358	677.995	693.615	709.235	735.738	751.6	771.836	Staygreen
1189a-12	34.3158	680.701	951.694	18.1579	191.713	917.154	627.979	637.818	660.542	698.139	726.953	759.463	776.112	793.194	Staygreen
1189a-13	37.8684	664.276	924.84	20.5263	230.61	924.84	592.266	609.045	639.881	676.894	720.288	754.087	772.024	800.446	Staygreen
1189a-14	36.4211	623.171	933.625	21.3158	225.915	933.625	620.097	632.431	668.812	702.811	727.863	756.914	771.916	788.995	Staygreen
1189a-15	23.8947	534.105	856.63	6.31579	168.407	891.169	626.057	650.567	682.289	716.446	745.301	793.225	805.11	816.996	Staygreen
1189a-16	39.3421	687.266	924.84	19.3421	265.28	924.84	565.949	595.622	651.126	682.673	711.602	743.324	761.262	790.972	Staygreen
1189a-17	35.0789	582.066	925.939	20.9211	265.15	960.48	587.184	615.223	677.995	708.069	726.6	771.836	792.072	820.927	Staygreen
1189a-18	44.1842	551.056	829.735	31.4474	207.178	829.735	579.697	590.176	609.045	624.191	639.336	668.461	685.581	711.602	Non-SG
1189a-19	42.2895	547.881	859.007	26.7105	247.945	934.297	589.856	607.403	630.292	651.216	669.485	715.269	738.432	770.72	Unsure
1189a-20	40.6842	611.621	881.044	26.1842	264.812	915.585	583.011	591.96	609.858	633.437	684.975	711.033	726.139	741.245	Non-SG
1189a-21	33.0526	680.701	968.164	20	230.572	933.625	637.45	651.477	698.69	724.73	750.316	775.428	799.757	819.138	Staygreen
1189a-22	48.5526	512.293	792.072	36.8421	244.18	830.835	542.167	552.346	581.753	601.756	621.891	646.603	660.659	686.662	Non-SG
1189a-23	50.2368	576.389	781.717	35.6579	188.23	801.532	511.769	531.059	560.721	588.38	606.502	627.814	639.059	653.35	Non-SG
1189a-24															Not Grown
1189a-25	38.8158	675.716	873.36	15.9211	247.778	942.439	587.717	602.173	629.969	649.959	694.662	727.769	738.296	764.558	Unsure
1189a-26	49.3421	530.409	808.115	35.9211	225.232	827.929	560.472	573.289	592.894	610.751	628.872	651.401	668.268	694.037	Non-SG
1189a-27	51	615.151	812.794	36.0526	227.553	833.169	471.094	485.485	523.689	551.161	588.75	642.931	654.332	677.327	Non-SG
1189a-28	45.6579	528.066	822.049	33.6842	209.657	841.865	540.546	558.264	585.923	614.112	641.754	677.418	686.582	702.424	Non-SG
1189a-29	43.7895	675.716	907.442	28.2895	284.61	907.442	604.854	613.484	630.742	651.401	675.249	708.036	718.585	743.095	Unsure
1189a-30	40.7105	710.256	925.939	18.8158	247.778	960.48	571.696	599.045	625.291	652.46	695.367	732.151	746.218	762.362	Staygreen
1189a-31	40.8421	625.786	897.207	26.4474	319.15	917.582	573.528	588.365	611.855	638.808	680.263	708.534	732.185	747.187	Unsure
1189a-32	40.0263	568.256	869.924	28.6842	250.407	890.299	574.663	586.82	625.824	668.227	702.916	736.149	750.5	764.85	Unsure
1189a-33	45.3158	551.056	813.692	32.8947	226.993	833.507	540.105	556.442	582.935	608.693	632.272	669.538	684.003	700.544	Non-SG
1189a-34	39.6842	652.726	883.042	24.3421	282.485	952.122	590.688	600.949	631.518	649.562	663.282	734.273	746.83	759.386	Staygreen
1189a-35	37.0263	710.256	941.982	23.4211	299.353	976.522	635.223	647.184	666.863	711.372	734.535	778.404	795.483	811.272	Staygreen
1189a-36	46.3158	489.303	799.757	35	225.232	819.572	561.664	574.735	599.373	622.864	660.629	678.933	690.992	703.052	Non-SG
1189a-37	42.7895	611.621	899.085	26.5789	299.82	968.164	555.13	594.34	617.83	654.944	684.524	703.014	752.11	766.46	Non-SG
1189a-38	39.5	646.161	900.012	25.9211	333.555	934.552	558.113	574.15	601.026	634.732	663.624	704.147	736.434	756.671	Non-SG
1189a-39	43.8158	422.508	772.322	30.3947	173.898	814.222	561.4	575.679	611.395	629.664	647.957	665.841	676.845	687.848	Non-SG
1189a-40	37	625.786	904.465	20.5263	265.113	959.38	599.154	622.557	653.315	688.476	731.051	762.197	773.894	785.591	Staygreen
1189a-41	39.2632	646.161	934.297	26.8421	247.945	934.297	603.961	635.311	656.366	673.468	695.019	729.746	745.607	763.544	Staygreen
1189a-42	44.9474	592.161	812.794	32.6316	207.178	812.794	521.488	539.207	572.147	615.684	648.71	677.327	693.169	709.012	Non-SG
1189a-43	37.0789	602.796	905.564	21.8421	265.15	960.48	599.045	616.857	666.438	686.662	712.702	745.809	761.073	777.722	Staygreen
1189a-44	34.4211	622.181	924.84	17.7632	208.88	959.38	620.261	631.476	676.894	720.288	744.76	767.72	778.34	794.13	Staygreen
1189a-45	39.5526	602.796	905.564	21.5789	282.485	960.48	589.281	600.37	622.547	652.226	686.662	732.151	751.6	771.836	Staygreen
1189a-46	37.4211	602.796	896.779	22.1053	299.353	951.694	587.937	618.139	660.776	680.791	708.901	740.444	755.446	772.524	Staygreen
1189a-47	40.6053	506.776	832.61	29.3421	209.898	852.985	582.621	591.376	608.724	627.158	651.287	694.662	710.523	726.385	Non-SG
1189a-48	39.7105	680.701	951.694	28.6842	302.283	917.154	581.225	593.53	618.139	651.875	690.019	721.515	732.165	742.814	Unsure
1189a-49	42.9474	605.971	901.792	28.5526	281.908	921.607	580.21	593.159	627.866	672.136	692.968	717.955	732.934	759.743	Unsure
1189a-50															Not Grown
1189a-51	34.2895	558.085	917.154	18.6842	230.405	951.694	618.139	655.153	669.462	683.771	718.267	749.13	776.971	792.761	Staygreen
1189a-52	38.6053	687.266	907.899	24.3421	319.488	942.439	556.56	588.75	648.71	671.536	694.265	719.492	733.559	753.796	Staygreen
1189a-53															Not Grown
1189a-54	42.7368	664.276	941.982	32.1053	318.91	921.607	579.824	596.162	642.967	671.235	688.414	705.619	728.745	744.606	Non-SG
1189a-55	41.3684	632.351	835.842	26.5789	209.898	835.842	558.184	574.963	603.549	624.508	642.812	671.729	683.31	699.864	Non-SG
1189a-56	36.1842	537.71	861.324	20.9211	230.572	881.699	588.307	597.303	627.008	645.336	665.236	686.52	699.461	726.307	Non-SG
1189a-57	41.2368	570.871	833.507	26.0526	209.898	853.882	559.975	574.811	600.576	622.433	660.852	704.246	720.107	738.044	Non-SG
1189a-58	34.6842	623.171	899.542	16.7105	226.252	934.082	586.071	600.527	642.929	686.304	705.753	725.202	754.912	775.582	Staygreen
1189a-59	37.5526	744.796	934.082	16.7105	230.405	934.082	563.613	579.273	626.062	666.062	697.067	734.676	754.912	785.49	Staygreen
1189a-60	43.7895	721.806	942.439	23.8158	267.575	907.899	538.455	550.444	595.461	617.318	632.499	656.581	677.327	722.797	Non-SG
1189a-61															Not Grown
1189a-62	46.4737	573.213	827.627	35.3947	244.18	846.574	569.72	595.86	613.804	628.57	644.931	676.399	699.513	722.664	Non-SG
1189a-63	45.6053	588.986	866.692	32.6316	284.37	887.067	575.176	587.119	614.778	632.899	659.835	688.259	711.372	737.431	Non-SG
1189a-64	45.4211	486.961	804.437	33.8158	264.235	844.627	540.652	555.488	580.392	612.361	628.873	643.163	663.347	676.921	Non-SG
1189a-65	36.3684	680.701	951.694	18.2895	243.588	951.694	598.005	643.674	666.567	686.582	712.489	749.13	762.621	776.112	Staygreen
1189a-66															Not Grown
1189a-67	46.8947	569.171	830.835	36.3158	264.555	851.21	537.769	547.444	595.044	611.823	632.002	658.082	672.372	695.367	Non-SG
1189a-68	35.9737	599.191	872.444	17.1053	226.252	906.985	548.261	558.328	601.854	650.521	688.059	711.019	721.64	732.261	Non-SG
1189a-69	34.7105	680.701	976.522	19.6053	265.15	976.522	641.333	659.835	688.259	724.401	748.949	774.817	791.466	808.115	Staygreen
1189a-70	35.2368	616.606	925.024	16.5789	208.88	925.024	584.758	597.092	616.771	646.883	690.276	726.907	747.143	766.091	Unsure
1189a-71	42.5	588.986	850.649	27.5	247.607	891.399	557.247	576.852	613.501	635.358	672.216	718.493	735.046	751.6	Non-SG
1189a-72	36.6842	666.891	888.422	20.6579	247.778	943.337	579.58	604.748	637.894	686.892	712.856	735.533	745.22	769.548	Staygreen
1189a-73	46.0263	531.241	811.019	35.9211	204.23	811.019	556.495	566.806	601.756	622.48	643.792	672.372	686.681	704.034	Non-SG
1189a-74															Not Grown
1189a-75	37.7105	698.816	951.694	20.1316	226.252	951.694	591.293	604.716	635.007	673.543	693.792	742.814	770.655	786.445	Staygreen
1189a-76	42.3158	588.631	890.299	27.7632	302.283	924.84	563.067	576.017	612.401	647.026	666.938	711.602	731.051	750.5	Non-SG
1189a-77	41.4211	591.246	871.024	24.2105	265.28	925.939	579.114	591.688	615.179	652.226	689.551	715.597	730.074	758.774	Non-SG
1189a-78	44.0526	635.526	842.852	32.3684	244.42	842.852	558.692	572.521	597.09	618.567	649.647	669.637	695.677	715.107	Non-SG
1189a-79	41.6579	744.796	943.337	18.5526	299.353	943.337	530.302	576.224	597.701	614.189	660.852	707.141	723.694	755.982	Unsure
1189a-80	34.5	680.701	925.024	17.8947	243.588	925.024	578.046	601.625	634.106	672.885	695.953	716.144	745.855	766.524	Staygreen
1189a-81	41.3421	652.726	891.399	25	227.57	905.564	590.682	601.42	622.898	650.539	674.621	704.034	723.465	742.913	Unsure
1189a-82	38.7895	652.726	874.257	22.5	282.485	943.337	588.614	603.07	623.838	643.517	681.095	711.421	727.282	745.22	Unsure
1189a-83	45.2105	528.066	838.519	31.3158	262.092	893.434	547.213	574.735	595.859	617.159	651.477	703.052	733.245	748.228	Non-SG
1189a-84	46.9737	572.346	811.019	37.2368	244.18	830.835	539.528	553.289	593.366	616.857	652.46	678.247	691.15	702.542	Non-SG
1189a-85	36.8684	680.701	934.082	17.8947	230.405	934.082	579.359	593.815	623.017	651.597	686.304	714.439	746.727	784.622	Unsure
1189a Parent	35.8158	701.131	925.768	21.0526	267.556	920.833	591.914	615.177	650.665	679.683	713.162	742.918	758.21	774.686
Paragon	44.2237	563.979	831.043	32.2838	238.185	859.144	580.089	594.53	617.474	638.075	661.595	694.354	713.5	730.911
Parental Mean	40.0197	632.555	878.405	26.6682	252.871	889.989	586.002	604.853	634.07	658.879	687.379	718.636	735.855	752.799

### Sheet: BSA-1189a RIL selection
ID	2016	2017	2018	Overall Classification	Bulk Selections
					Staygreen	Non-SG
1189a-01	Unsure	Non-SG	Non-SG	Non-SG
1189a-02	Staygreen	Non-SG	Non-SG	Non-SG
1189a-03	Staygreen	Staygreen	Staygreen	Staygreen
1189a-04	Staygreen	Staygreen	Staygreen	Staygreen	x
1189a-05	Staygreen	Staygreen	Staygreen	Staygreen	x
1189a-06	Non-SG	Non-SG	Non-SG	Non-SG		x
1189a-07	Non-SG	Non-SG	Non-SG	Non-SG		x
1189a-08	Not Grown	Not Grown	Staygreen	Staygreen	x
1189a-09	Staygreen	Staygreen	Staygreen	Staygreen
1189a-10	Not Grown	Not Grown	Staygreen	Staygreen
1189a-11	Staygreen	Unsure	Staygreen	Staygreen	x
1189a-12	Not Grown	Not Grown	Staygreen	Staygreen
1189a-13	Not Grown	Unsure	Staygreen
1189a-14	Staygreen	Staygreen	Staygreen	Staygreen	x
1189a-15	Not Grown	Not Grown	Staygreen	Staygreen
1189a-16	Not Grown	Not Grown	Staygreen
1189a-17	Staygreen	Staygreen	Staygreen	Staygreen
1189a-18	Non-SG	Non-SG	Non-SG	Non-SG
1189a-19	Staygreen	Non-SG	Unsure
1189a-20	Not Grown	Unsure	Non-SG
1189a-21	Staygreen	Staygreen	Staygreen	Staygreen	x
1189a-22	Not Grown	Not Grown	Non-SG	Non-SG		x
1189a-23	Unsure	Non-SG	Non-SG	Non-SG
1189a-24	Not Grown	Not Grown	Not Grown
1189a-25	Not Grown	Not Grown	Unsure
1189a-26	Non-SG	Non-SG	Non-SG	Non-SG
1189a-27	Not Grown	Not Grown	Non-SG	Non-SG
1189a-28	Staygreen	Non-SG	Non-SG	Non-SG		x
1189a-29	Not Grown	Unsure	Unsure
1189a-30	Staygreen	Staygreen	Staygreen	Staygreen	x
1189a-31	Staygreen	Non-SG	Unsure
1189a-32	Not Grown	Not Grown	Unsure
1189a-33	Not Grown	Not Grown	Non-SG	Non-SG		x
1189a-34	Not Grown	Not Grown	Staygreen
1189a-35	Not Grown	Not Grown	Staygreen	Staygreen	x
1189a-36	Not Grown	Not Grown	Non-SG	Non-SG		x
1189a-37	Not Grown	Not Grown	Non-SG
1189a-38	Non-SG	Staygreen	Non-SG
1189a-39	Not Grown	Not Grown	Non-SG	Non-SG		x
1189a-40	Staygreen	Staygreen	Staygreen	Staygreen	x
1189a-41	Not Grown	Not Grown	Staygreen
1189a-42	Not Grown	Not Grown	Non-SG	Non-SG		x
1189a-43	Not Grown	Not Grown	Staygreen	Staygreen	x
1189a-44	Staygreen	Staygreen	Staygreen	Staygreen	x
1189a-45	Not Grown	Not Grown	Staygreen
1189a-46	Staygreen	Staygreen	Staygreen	Staygreen
1189a-47	Unsure	Non-SG	Non-SG	Non-SG		x
1189a-48	Staygreen	Staygreen	Unsure	Staygreen
1189a-49	Not Grown	Not Grown	Unsure
1189a-50	Not Grown	Not Grown	Not Grown
1189a-51	Not Grown	Not Grown	Staygreen	Staygreen	x
1189a-52	Not Grown	Not Grown	Staygreen
1189a-53	Not Grown	Not Grown	Not Grown
1189a-54	Staygreen	Staygreen	Non-SG	Staygreen	x
1189a-55	Not Grown	Not Grown	Non-SG	Non-SG		x
1189a-56	Not Grown	Not Grown	Non-SG	Non-SG		x
1189a-57	Not Grown	Not Grown	Non-SG	Non-SG
1189a-58	Not Grown	Not Grown	Staygreen
1189a-59	Not Grown	Not Grown	Staygreen
1189a-60	Not Grown	Staygreen	Non-SG
1189a-61	Not Grown	Not Grown	Not Grown
1189a-62	Unsure	Non-SG	Non-SG	Non-SG		x
1189a-63	Non-SG	Non-SG	Non-SG	Non-SG
1189a-64	Not Grown	Not Grown	Non-SG	Non-SG		x
1189a-65	Staygreen	Staygreen	Staygreen	Staygreen	x
1189a-66	Not Grown	Not Grown	Not Grown
1189a-67	Staygreen	Non-SG	Non-SG	Non-SG		x
1189a-68	Not Grown	Not Grown	Non-SG
1189a-69	Not Grown	Not Grown	Staygreen	Staygreen	x
1189a-70	Not Grown	Not Grown	Unsure
1189a-71	Not Grown	Not Grown	Non-SG
1189a-72	Not Grown	Not Grown	Staygreen
1189a-73	Non-SG	Non-SG	Non-SG	Non-SG
1189a-74	Not Grown	Not Grown	Not Grown
1189a-75	Non-SG	Staygreen	Staygreen	Staygreen	x
1189a-76	Not Grown	Not Grown	Non-SG
1189a-77	Not Grown	Staygreen	Non-SG
1189a-78	Not Grown	Not Grown	Non-SG	Non-SG		x
1189a-79	Staygreen	Staygreen	Unsure	Staygreen	x
1189a-80	Not Grown	Not Grown	Staygreen
1189a-81	Non-SG	Non-SG	Unsure	Non-SG		x
1189a-82	Staygreen	Staygreen	Unsure	Staygreen
1189a-83	Staygreen	Non-SG	Non-SG	Non-SG		x
1189a-84	Not Grown	Non-SG	Non-SG	Non-SG
1189a-85	Not Grown	Staygreen	Unsure
				Total	17	17

### Sheet: 2016-2316b RIL classification
ID	Rate	Onset	MeanLeaf	EEtoLeafSen	LeafSen	TT25	TT30	TT40	TT50	TT60	TT70	TT75	TT80	Classification
2316b-03	773	0.324	44.2105	1144.34	670.09	791.31	809.73	864.26	886.09	903.67	917.02	923.7	930.37	Non-SG
2316b-04	946	0.375	31.8421	1190.41	631.24	929.63	946.32	984.08	1016.61	1043.9	1065.84	1076.8	1087.77	Staygreen
2316b-08	864	0.379	40.5263	1144.34	601.12	864.26	870.81	883.9	897	913.69	930.37	987.02	1027.95	Non-SG
2316b-09	826	0.275	41.8421	1160.29	917.1	788.84	825.67	912.94	926.29	939.64	1002.96	1043.9	1058.52	Non-SG
2316b-10	779	0.232	38.6842	1144.06	631.24	742.5	779.33	866.6	899.97	937.74	977.09	997.55	1019.49	Non-SG
2316b-13	1160	23.903	27.1053	1190.41	586.7	912.94	946.32	1043.9	1065.84	1087.77	1106.28	1115.53	1124.78	Staygreen
2316b-20	789	0.288	41.5789	1190.41	631.24	807.26	825.67	896.57	919.62	932.97	946.32	974.64	1002.96	Non-SG
2316b-21	794	0.298	42.3684	1128.63	670.09	757.19	794.02	848.55	887.96	901.31	914.66	971.31	1012.24	Non-SG
2316b-23	1003	0.379	30.5556	1190.41	631.24	924.07	935.19	1002.96	1058.52	1073.15	1087.77	1100.11	1112.44	Staygreen
2316b-24	915	0.328	32.8947	1158.75	700.21	757.19	914.66	952.43	1012.24	1029.79	1047.34	1056.12	1074.62	Staygreen
2316b-25	900	0.457	30.2632	1144.06	631.24	899.97	928.3	966.85	987.32	1006.33	1023.88	1032.65	1041.43	Staygreen
2316b-31	1044	0.4	25	1190.41	631.24	1002.96	1043.9	1061.45	1079	1097.02	1115.53	1124.78	1142.53	Staygreen
2316b-39	716	0.224	43.1579	1128.63	670.09	757.19	794.02	848.55	864.92	881.29	971.31	1012.24	1026.87	Non-SG
2316b-41	971	0.389	28.4211	1128.63	601.12	914.66	942.99	1012.24	1026.87	1041.49	1056.12	1068.45	1080.79	Staygreen
2316b-42	913	0.298	34.2105	1190.41	631.24	880.2	912.94	965.2	1002.96	1030.25	1054.87	1065.84	1076.8	Staygreen
2316b-45	881	0.41	36.3158	1128.63	670.09	870.38	881.29	914.66	942.99	971.31	998.6	1012.24	1026.87	Non-SG
2316b-47	794	0.233	36.0526	1128.63	670.09	794.02	848.55	914.66	937.32	959.98	1012.24	1034.18	1056.12	Non-SG
2316b-50	748	0.266	43.6842	1160.29	601.12	788.84	801.12	825.67	902.03	924.07	946.32	974.64	1002.96	Non-SG
2316b-55	1003	0.423	25.7895	1190.41	700.21	1002.96	1043.9	1056.43	1068.97	1081.51	1100.11	1112.44	1124.78	Staygreen
2316b-56	895	0.297	37.8947	1174.73	791.89	894.64	911.01	938.51	960.76	989.08	1017.4	1058.34	1080.28	Intermediate
2316b-57	913	0.247	35.7895	1190.41	947.22	825.67	880.2	946.32	1002.96	1043.9	1073.15	1087.77	1124.78	Intermediate
2316b-59	773	0.264	43.4211	1144.34	601.12	772.9	791.31	872.44	888.81	908.12	930.37	958.7	987.02	Non-SG
2316b-60	840	0.318	40.5263	1204.85	631.24	867.38	894.64	916.47	935.73	952.41	974.92	989.08	1003.24	Non-SG
2316b-67	1012	0.451	25	1158.75	700.21	971.31	1012.24	1029.79	1047.34	1065.37	1083.87	1093.12	1104.96	Staygreen
2316b-70	946	0.294	32.3684	1190.41	947.22	825.67	912.94	1002.96	1030.25	1058.52	1087.77	1100.11	1112.44	Staygreen
2316b-74	900	0.297	32.8947	1144.06	586.7	833.86	850.23	899.97	997.55	1012.18	1026.8	1034.12	1041.43	Intermediate
2316b-75	971	0.375	29.2105	1158.75	631.24	914.66	942.99	991.78	1019.56	1034.18	1048.81	1056.12	1074.62	Staygreen
2316b-77	773	0.398	45.7895	1144.34	670.09	791.31	809.73	827.91	846.08	864.26	908.12	919.25	930.37	Non-SG
2316b-78	915	0.394	32.6316	1158.75	586.7	881.29	892.41	914.66	979.5	995.87	1012.24	1026.87	1041.49	Intermediate
2316b-81	757	0.215	41.3158	1128.63	791.89	757.19	794.02	861.64	874.74	897.98	971.31	1034.18	1045.15	Non-SG
2316b-83	881	0.293	32.6316	1158.75	631.24	864.92	881.29	914.66	984.95	1012.24	1041.49	1056.12	1068.45	Intermediate
2316b-84	1190	3.452	37.8947	1160.29	601.12	888.39	896.57	912.94	926.29	939.64	974.64	1002.96	1065.84	Intermediate
2316b-85	1028	11.39	25	1174.46	631.24	930.37	987.02	1035.27	1049.89	1064.52	1090.33	1108.83	1144.34	Staygreen
2316b-87	794	0.395	44.7368	1128.63	601.12	757.19	794.02	848.55	864.92	881.29	897.98	906.32	914.66	Non-SG
2316b-89	897	0.265	36.0526	1174.46	700.21	791.31	809.73	930.37	968.14	1007.49	1042.58	1057.2	1071.83	Intermediate
2316b-90	789	0.333	43.6842	1190.41	700.21	825.67	839.31	866.57	888.39	904.76	946.32	965.2	984.08	Non-SG
2316b Parent	943	0.338	26.8604	1159.47	597.83	923.01	953.14	1001.02	1025.02	1044.77	1067.63	1083.04	1096.8
Paragon	794	0.261	40.1665	1155.42	696.64	800.48	828.42	883.91	909.5	936.24	971.21	990.45	1017.48
Parental Mean	868.5	0.2995	33.5134	1157.45	647.235	861.745	890.78	942.465	967.26	990.505	1019.42	1036.74	1057.14

### Sheet: 2017-2316b RIL classification
ID	MeanLeaf	EEtoLeafSen	LeafSen	Rate	Onset	TT25	TT30	TT40	TT50	TT60	TT70	TT75	TT80	Classification
2316b-03	44.7593	944.03	732.573	0.502	731	712.267	737.017	731.362	759.09	791.504	820.266	834.647	847.689	Intermediate
2316b-04	37.5093	1059.69	964.093	0.393	776	743.555	773.329	809.929	818.602	859.058	871.352	889.18	907.007	Staygreen
2316b-07	37.8519	1071.33	969.747	NA	NA	748.306	775.825	801.742	846.62	863.86	872.806	889.827	906.849	Staygreen
2316b-08	48.537	938.633	848.43	0.438	655	668.37	677.406	695.477	713.549	731.62	790.4	803.35	816.3	Non-SG
2316b-09	53.6667	940.4	736.763	0.379	655	583.026	651.598	705.242	727.348	749.453	761.555	771.479	781.404	Non-SG
2316b-10	39.8333	1041.86	946.263	0.403	749	720.917	743.339	788.183	808.734	826.577	860.508	877.473	900.468	Staygreen
2316b-13	37.0185	1048.32	743.093	0.453	794	768.315	790.002	782.787	823.243	863.699	881.726	899.986	918.247	Staygreen
2316b-15	43.0185	1004.53	798.027	0.385	698	720.863	700.603	724.344	748.085	771.826	850.607	867.392	885.279	Intermediate
2316b-20	39.3889	1024.94	824.42	0.392	731	713.989	738.532	758.957	797.807	819.413	854.67	866.603	883.78	Staygreen
2316b-21	42.8148	970.19	868.603	0.427	749	715.403	736.103	763.967	794.359	829.065	845.918	861.696	877.473	Staygreen
2316b-22	39.5741	1015	913.417	0.464	794	741.527	767.848	781.87	820.72	829.241	861.772	878.038	912.151	Staygreen
2316b-23	39.8333	1043.83	702.583	0.384	743	737.96	769.274	779.109	821.432	827.71	862.197	879.44	886.847	Staygreen
2316b-24	49.4074	891.563	559.633	0.74	731	692.659	711.632	749.579	738.82	759.577	780.333	790.712	801.09	Non-SG
2316b-25	48.2778	922.567	730.777	0.625	673	697.12	731.62	696.295	715.616	734.937	754.259	763.919	773.58	Non-SG
2316b-29	40.8889	1024.49	743.09	0.417	760	725.633	738.381	760.73	807.63	806.316	842.174	860.103	882.253	Staygreen
2316b-31	38.3137	1058.64	861.45	0.411	782	NA	NA	NA	NA	NA	NA	NA	NA	???
2316b-39	48.0556	939.687	939.687	0.579	715	689.713	711.193	704.369	725.365	746.362	767.358	777.857	813.618	Non-SG
2316b-41	50.9259	880.637	779.05	0.576	673	673.09	690.605	725.636	724.981	745.738	766.495	776.873	787.251	Non-SG
2316b-42	39.2037	1041.86	926.007	NA	NA	733.765	754.172	784.455	821.907	829.902	861.616	877.473	896.449	Staygreen
2316b-45	40.7778	1048.32	952.717	0.393	768	749.453	756.199	780.908	825.025	830.743	866.199	883.927	900.786	Staygreen
2316b-47	41.2222	1041.86	946.263	0.406	749	707.463	731.679	780.111	817.999	819.037	854.099	871.63	888.723	Staygreen
2316b-50	46.9444	976.17	880.57	0.679	731	705.053	733.516	714.802	736.816	758.831	780.845	807.58	819.975	Non-SG
2316b-55	39.8704	1042.33	851.13	0.395	768	718.796	742.081	788.65	791.723	826.21	860.697	877.94	906.29	Staygreen
2316b-56	43	992.707	891.12	0.462	749	712.826	729.188	761.912	794.637	820.95	848.184	863.502	878.821	Staygreen
2316b-57	44.25	976.17	758.727	0.452	731	707.792	731.266	761.572	766.686	796.265	825.844	840.633	853.125	Staygreen/intermediate
2316b-59	47.463	922.567	730.777	0.664	715	687.832	702.428	731.62	729.184	749.591	769.998	795.001	806.417	Non-SG
2316b-60	40.537	1037.38	952.717	0.33	743	710.757	732.639	776.403	828.465	821.256	855.743	872.987	890.386	Staygreen
2316b-61	38.0741	1036.31	725.337	0.467	743	708.816	730.697	760.134	799.276	809.999	843.568	851.903	868.047	Staygreen
2316b-65	42.0185	1019.57	828.37	0.482	768	725.588	763.425	756.29	795.432	834.573	844.37	861.155	877.94	Intermediate
2316b-66	45.1481	964.787	616.48	0.53	715	693.027	712.323	725.177	753.335	769.705	795.225	807.984	820.744	Non-SG
2316b-67	40.4815	1004.09	855.387	0.407	760	710.073	730.031	769.948	815.042	821.647	855.578	872.543	885.209	Staygreen
2316b-70	37.8704	1029.89	1029.89	0.475	776	743.778	776.21	795.918	802.136	840.154	854.846	871.867	888.889	Staygreen
2316b-74	47.7222	929.46	743.213	0.412	673	681.591	700.565	738.513	737.77	762.821	792.762	805.776	818.791	Non-SG
2316b-75	45.9444	941.453	635.177	0.483	715	703.073	726.79	761.296	758.228	785.201	812.173	825.66	839.146	Intermediate
2316b-77	47.5185	919.183	611.537	NA	NA	694.292	712.956	702.669	721.202	739.735	758.267	767.534	776.8	Non-SG
2316b-78	39.8889	1031.78	692.343	0.415	749	714.053	732.585	769.651	814.539	836.108	871.564	878.523	895.392	Staygreen
2316b-81	37.8431	1058.64	957.05	NA	NA	NA	NA	NA	NA	NA	NA	NA	NA	???
2316b-83	39.7593	1025.56	801.663	0.468	776	750.339	794.637	789.787	838.898	830.139	865.997	883.927	900.563	Staygreen
2316b-84	50.2315	885.32	591.943	0.427	673	623.1	652.055	685.923	714.982	744.041	773.1	790.615	805.489	Non-SG
2316b-85	41.5556	980.86	646.97	0.42	749	733.27	721.011	758.076	792.764	829.169	849.697	866.482	879.489	Staygreen
2316b-87	47.5648	900.797	608.01	0.513	731	694.85	682.131	712.15	742.17	772.19	800.138	814.927	829.717	Non-SG
2316b-89	41.9074	1019.1	801.66	0.403	731	743.003	721.589	757.913	784.656	818.242	854.731	871.788	894.555	Staygreen
2316b-90	49.713	938.51	722.437	0.425	638	661.614	693.99	699.904	722.466	745.027	767.589	778.869	790.15	Non-SG
2316b Parent	41.0509	1015.26	889.199	0.422	749	727.671	758.851	764.341	803.409	842.477	858.952	876.41	898.904
Paragon	48.6174	929.632	812.308	0.502	692	679.618	699.595	739.549	729.391	751.778	774.166	785.36	818.058
Parental Mean	44.8341	972.446	850.754	0.462	720.5	703.645	729.223	751.945	766.4	797.128	816.559	830.885	858.481

### Sheet: 2018-2316b RIL classification
ID	MeanLeaf.x	LeafSen	EEtoLeafSen	MeanPed	PedSen	EEtoPedSen	TT25	TT30	TT40	TT50	TT60	TT70	TT75	TT80	Classification
2316b-01	24.4474	592.625	884.715	13.6842	208.88	884.715	638.942	654.309	675.835	699.658	726.215	755.545	768.653	795.26	Staygreen
2316b-02	42.2105	486.961	838.519	31.3158	206.857	858.335	586.953	598.243	644.73	659.911	685.679	708.818	720.387	734.455	Intermediate
2316b-03	45.7105	468.013	819.572	35.3947	244.42	858.894	579.768	591.337	614.475	626.809	639.143	651.477	677.246	703.052	Non-SG
2316b-04	38.5	589.546	840.855	26.9737	230.273	881.044	604.868	620.014	642.105	667.639	696.556	726.894	741.245	755.595	Staygreen
2316b-05	45.5	551.056	829.735	35.6579	244.18	829.735	546.345	565.949	600.656	629.225	652.648	672.561	682.673	712.999	Non-SG
2316b-07	43	591.246	878.71	33.5526	264.235	878.71	564.932	594.34	622.529	641.827	682.79	711.701	729.073	744.934	Intermediate
2316b-08	42.3684	528.066	830.835	30.1316	206.857	850.649	611.028	616.087	626.205	636.323	660.659	686.662	708.368	718.083	Non-SG
2316b-09	45.7632	528.066	846.574	36.1842	264.555	866.949	582.789	595.948	616.489	631.255	651.098	679.444	693.735	719.774	Non-SG
2316b-10	40.5789	568.256	878.71	26.4474	264.812	933.625	604.672	617.848	634.663	651.477	697.429	722.482	736.531	759.284	Staygreen
2316b-12	44.1316	568.256	844.627	26.4474	227.232	844.627	552.721	561.523	580.392	600.527	617.394	634.262	674.723	686.304	Non-SG
2316b-13	45.3421	529.493	848.002	30.2632	262.092	901.49	571.991	592.857	612.727	639.397	675.486	701.414	714.212	727.01	Non-SG
2316b-14	40.5789	486.961	804.437	28.4211	227.232	844.627	588.848	595.714	609.446	619.698	644.168	683.828	697.067	716.516	Non-SG
2316b-15	45.1842	509.118	827.929	30.9211	227.553	867.252	575.176	593.159	626.206	643.02	659.835	688.414	711.409	730.84	Non-SG
2316b-16	44.6579	612.536	840.855	33.0263	244.42	840.855	556.694	567.256	588.38	609.858	633.437	685.012	713.11	728.215	Non-SG
2316b-17	40.4211	544.275	869.924	26.5789	213.405	890.299	592.266	604.012	629.225	656.904	694.23	720.288	731.806	743.324	Staygreen
2316b-18	45.9737	548.441	867.252	37.2368	264.555	867.252	570.022	586.36	626.859	640.535	654.212	676.702	691.148	705.594	Non-SG
2316b-19	43.3421	506.776	840.294	32.8947	244.18	820.48	574.551	588.38	606.502	625.003	640.184	664.266	685.012	707.728	Non-SG
2316b-20	42.2895	592.161	854.562	29.3421	187.042	854.562	631.922	639.886	655.813	667.43	679.046	710.408	724.873	741.414	Staygreen
2316b-21	40.1842	568.256	853.882	24.3421	299.353	943.337	593.674	601.918	618.406	649.295	667.786	686.302	695.559	745.22	Intermediate
2316b-22	38.9211	570.871	841.865	25.7895	264.812	917.154	610.395	621.513	645.128	658.808	683.077	721.289	735.639	749.99	Staygreen
2316b-23	41.0263	611.976	849.549	28.2895	247.607	890.299	608.013	625.824	641.005	656.186	685.562	714.497	728.975	743.324	Staygreen
2316b-24	44.7105	528.066	829.735	33.2895	244.42	850.11	565.949	588.91	605.689	622.469	645.503	685.562	702.916	720.288	Non-SG
2316b-25	46.7105	530.409	799.757	36.3158	284.37	878.71	561.664	574.735	601.051	627.898	654.851	673.154	682.306	694.366	Non-SG
2316b-26	39.8684	615.151	813.692	30.7895	223.725	833.507	598.596	607.562	625.525	643.517	666.63	704.246	720.107	732.663	Intermediate
2316b-27	31.3684	592.625	900.227	12.7632	208.88	900.227	583.539	635.077	663.703	679.263	694.934	711.583	719.908	728.232	Staygreen
2316b-28	38.7368	527.15	869.924	24.8684	247.607	890.299	603.005	613.744	630.231	659.559	707.259	731.806	743.324	761.262	Staygreen
2316b-29	36.6316	547.525	907.139	24.7368	265.28	941.679	629.241	642.664	675.111	698.068	734.233	760.164	774.514	791.163	Staygreen
2316b-30	39.2895	632.351	879.382	28.1579	227.232	879.382	621.859	645.438	664.191	679.605	697.934	724.647	745.607	759.957	Staygreen
2316b-31	39.8421	568.256	871.024	25.2632	230.74	891.399	587.184	611.006	632.863	677.995	701.133	740.837	758.774	775.423	Staygreen
2316b-32	43.8421	486.961	822.049	31.1842	226.993	841.865	584.102	590.334	602.799	615.263	629.385	646.252	666.398	697.345	Non-SG
2316b-34	39	507.336	806.97	28.1579	244.438	861.324	569.261	592.84	616.731	639.545	658.061	679.345	689.987	704.989	Non-SG
2316b-35	35.8947	547.525	840.402	19.7368	213.238	874.942	570.334	598.573	616.876	632.31	653.037	689.84	705.983	722.127	Non-SG
2316b-37	39.9211	568.256	862.24	25.3947	247.945	917.154	610.395	620.951	635.007	649.063	680.779	703.917	719.778	735.639	Staygreen
2316b-39	44.1316	569.171	846.877	32.7632	264.235	887.067	570.022	586.36	617.798	654.801	679.825	711.391	728.745	748.193	Intermediate
2316b-41	46.6579	508.251	818.705	35.1316	284.37	878.71	564.932	581.269	607.763	626.745	643.233	665.767	680.057	694.366	Non-SG
2316b-42	39.5263	547.525	899.085	26.7105	282.147	933.625	604.672	617.848	638.018	672.678	698.681	729.073	744.934	762.872	Staygreen
2316b-43	36.4737	547.525	890.299	24.7368	247.945	924.84	625.86	635.945	663.893	684.117	708.707	734.356	746.912	759.468	Staygreen
2316b-44	36.7368	547.881	815.194	23.1579	230.572	890.485	607.472	619.582	636.761	654.096	677.247	696.696	706.42	716.144	Intermediate
2316b-45	45.7632	589.546	850.11	30.9211	284.61	890.299	557.668	586.085	614.123	629.269	647.537	668.713	683.022	699.407	Non-SG
2316b-47	38.9474	611.621	907.442	28.4211	247.607	907.442	621.799	636.255	657.023	676.702	717.163	740.326	753.292	771.23	Staygreen
2316b-50	52.8421	489.303	808.115	40.5263	225.232	827.929	516.515	528.679	562.806	582.361	606.601	632.952	643.038	653.123	Non-SG
2316b-51	18.3421	568.645	877.957	6.71053	168.407	877.957	682.323	700.076	725.628	748.312	775.105	806.807	825.112	843.417	Staygreen
2316b-52	22.0526	592.625	884.412	8.42105	168.407	884.412	654.007	671.944	701.794	718.847	750.977	785.049	812.227	849.872	Staygreen
2316b-54	35.7632	478.398	843.927	25.2632	230.273	864.302	611.072	622.317	642.23	668.232	686.763	706.678	717.327	731.677	Staygreen
2316b-55	43.1053	611.976	858.335	30.3947	319.15	933.625	584.537	604.407	631.271	648.947	664.128	697.236	720.387	739.836	Intermediate
2316b-56	44.6053	528.066	838.519	28.5526	226.993	858.335	594.34	601.243	615.05	628.857	651.477	694.347	704.472	714.596	Non-SG
2316b-57	44.3421	507.336	833.169	29.6053	189.523	832.61	549.01	560.578	583.716	613.101	628.282	656.581	677.327	705.424	Non-SG
2316b-58	33.8947	582.066	881.699	20.9211	247.778	916.24	583.546	607.986	651.127	677.072	694.368	713.675	727.166	740.657	Staygreen
2316b-59	40.5789	570.871	850.649	29.2105	264.235	871.024	589.594	618.32	636.563	658.25	689.551	712.702	725.731	740.837	Staygreen
2316b-60	34.2632	623.171	933.625	21.4474	247.945	933.625	628.683	640.08	703.014	727.336	742.895	765.742	780.809	799.757	Staygreen
2316b-61	40.7895	568.256	878.71	27.6316	284.947	933.625	598.366	606.42	622.529	643.043	685.679	736.248	752.11	770.047	Staygreen
2316b-62	34.8947	582.066	899.542	22.6316	213.238	899.542	594.934	617.394	657.375	677.618	697.886	728.789	746.727	762.517	Staygreen
2316b-63	41.8158	551.056	822.049	30.7895	224.045	822.049	589.767	602.886	615.734	628.583	666.32	692.335	703.917	715.499	Non-SG
2316b-65	45.4211	467.146	835.117	30.3947	264.235	895.122	595.449	616.904	637.952	656.422	675.157	693.911	703.876	713.842	Intermediate
2316b-66	42.8684	486.961	838.519	32.7632	244.42	858.894	586.799	614.475	629.275	644.077	665.767	691.47	714.596	737.76	Non-SG
2316b-67	38.4211	506.776	841.865	25.3947	265.28	917.154	618.139	629.385	651.875	677.877	695.231	715.499	728.465	742.814	Staygreen
2316b-68	46.4211	550.223	811.887	34.6053	263.995	850.649	539.528	567.049	596.722	620.213	646.603	683.773	695.342	706.911	Non-SG
2316b-69	32.2895	568.645	900.227	15.5263	191.713	865.687	590.088	602.37	625.422	648.206	666.113	692.922	730.11	761.822	Intermediate
2316b-70	38.9211	666.891	897.207	23.6842	247.44	917.582	615.299	624.667	643.402	662.777	682.793	715.107	729.174	743.242	Staygreen
2316b-71	43.2895	528.066	829.735	33.6842	264.555	850.11	584.053	595.622	615.757	634.258	653.937	682.673	697.137	711.602	Non-SG
2316b-73	48.0789	468.013	803.102	33.4211	243.86	841.865	527.768	543.592	571.001	589.99	613.359	640.893	656.291	670.178	Non-SG
2316b-74	43.2895	528.066	829.735	33.5526	284.37	869.924	570.151	590.201	615.757	642.692	666.494	684.984	694.23	728.975	Non-SG
2316b-75	42.2368	592.161	820.48	30.9211	227.553	840.855	576.299	596.434	623.317	636.811	650.304	693.661	711.033	730.482	Non-SG
2316b-76	41.5	528.066	846.877	27.5	230.74	907.442	617.964	628.585	642.771	656.958	682.792	705.619	728.745	748.193	Staygreen
2316b-77	47.2895	493.346	780.08	36.0526	224.045	837.789	574.005	587.834	609.717	625.826	642.313	667.615	679.171	690.728	Non-SG
2316b-78	40.9211	506.776	874.747	30.2632	261.772	929.662	607.661	624.175	671.263	684.944	698.625	732.456	745.486	757.004	Staygreen
2316b-79	43.9211	508.251	834.747	35.2632	244.18	854.562	593.039	610.382	631.859	650.842	680.17	710.389	736.429	759.183	Intermediate
2316b-81	38.1579	568.256	869.924	24.7368	265.28	924.84	612.401	627.547	652.687	672.678	702.916	728.975	746.912	764.85	Staygreen
2316b-82	39.0789	611.621	881.044	24.2105	247.44	915.585	595.316	610.976	632.031	654.755	682.098	719.72	734.069	748.419	Staygreen
2316b-83	41.0263	625.786	912.519	25.6579	230.74	898.355	598.643	607.704	625.826	645.125	676.282	737.029	751.38	765.73	Staygreen
2316b-84	42.2895	528.066	822.049	31.4474	244.18	822.049	575.557	588.202	603.627	629.385	663.431	695.231	709.708	726.261	Non-SG
2316b-85	40.8684	675.716	907.442	27.3684	282.147	941.982	589.804	606.318	637.977	677.169	711.391	737.431	753.292	771.23	Staygreen
2316b-87	43.8158	528.066	813.692	29.2105	244.1	853.882	570.042	581.953	599.999	612.27	624.541	646.562	660.852	695.559	Non-SG
2316b-89	41.4737	570.871	833.507	24.4737	230.74	874.257	581.903	593.674	612.973	635.317	661.02	695.559	720.107	734.457	Non-SG
2316b-90	41.8684	547.881	849.549	29.6053	227.232	869.924	585.554	598.978	625.824	651.126	668.227	702.916	720.288	739.737	Non-SG
2316b Parent	40.1096	585.224	876.995	27.5	232.202	887.09	605.324	619.418	647.824	669.098	689.079	716.997	730.254	746.372
Paragon	44.2237	563.979	831.043	32.2838	238.185	859.144	580.089	594.53	617.474	638.075	661.595	694.354	713.5	730.911
Mean	42.1667	574.602	854.019	29.8919	235.194	873.117	592.706	606.974	632.649	653.586	675.337	705.675	721.877	738.642

### Sheet: BSA-2316b RIL selection
ID	2016	2017	2018	Overall Classification	Bulk Selections
					Staygreen	Non-SG
2316b-01	Not Grown	Not Grown	Staygreen
2316b-02	Not Grown	Not Grown	Intermediate
2316b-03	Non-SG	Intermediate	Non-SG	Non-SG		x
2316b-04	Staygreen	Staygreen	Staygreen	Staygreen	x
2316b-05	Not Grown	Not Grown	Non-SG
2316b-06	Not Grown	Not Grown	Not Grown
2316b-07	Not Grown	Staygreen	Intermediate	Staygreen	x
2316b-08	Non-SG	Non-SG	Non-SG	Non-SG		x
2316b-09	Non-SG	Non-SG	Non-SG	Non-SG		x
2316b-10	Non-SG	Staygreen	Staygreen	Staygreen	x
2316b-11	Not Grown	Not Grown	Not Grown
2316b-12	Not Grown	Not Grown	Non-SG
2316b-13	Staygreen	Staygreen	Non-SG	Staygreen	x
2316b-14	Not Grown	Not Grown	Non-SG
2316b-15	Not Grown	Intermediate	Non-SG
2316b-16	Not Grown	Not Grown	Non-SG
2316b-17	Not Grown	Not Grown	Staygreen
2316b-18	Not Grown	Not Grown	Non-SG
2316b-19	Not Grown	Not Grown	Non-SG
2316b-20	Non-SG	Staygreen	Staygreen	Staygreen	x
2316b-21	Non-SG	Staygreen	Intermediate	Intermediate
2316b-22	Not Grown	Staygreen	Staygreen	Staygreen	x
2316b-23	Staygreen	Staygreen	Staygreen	Staygreen	x
2316b-24	Staygreen	Non-SG	Non-SG	Non-SG		x
2316b-25	Staygreen	Non-SG	Non-SG	Non-SG
2316b-26	Not Grown	Not Grown	Intermediate
2316b-27	Not Grown	Not Grown	Staygreen
2316b-28	Not Grown	Not Grown	Staygreen
2316b-29	Not Grown	Staygreen	Staygreen	Staygreen	x
2316b-30	Not Grown	Not Grown	Staygreen
2316b-31	Staygreen	???	Staygreen	Staygreen
2316b-32	Not Grown	Not Grown	Non-SG
2316b-33	Not Grown	Not Grown	Not Grown
2316b-34	Not Grown	Not Grown	Non-SG
2316b-35	Not Grown	Not Grown	Non-SG
2316b-36	Not Grown	Not Grown	Not Grown
2316b-37	Not Grown	Not Grown	Staygreen
2316b-38	Not Grown	Not Grown	Not Grown
2316b-39	Non-SG	Non-SG	Intermediate	Non-SG		x
2316b-40	Not Grown	Not Grown	Not Grown
2316b-41	Staygreen	Non-SG	Non-SG	Non-SG
2316b-42	Staygreen	Staygreen	Staygreen	Staygreen	x
2316b-43	Not Grown	Not Grown	Staygreen
2316b-44	Not Grown	Not Grown	Intermediate
2316b-45	Non-SG	Staygreen	Non-SG	Staygreen
2316b-46	Not Grown	Not Grown	Not Grown
2316b-47	Non-SG	Staygreen	Staygreen	Staygreen
2316b-48	Not Grown	Not Grown	Not Grown
2316b-49	Not Grown	Not Grown	Not Grown
2316b-50	Non-SG	Non-SG	Non-SG	Non-SG		x
2316b-51	Not Grown	Not Grown	Staygreen
2316b-52	Not Grown	Not Grown	Staygreen
2316b-53	Not Grown	Not Grown	Not Grown
2316b-54	Not Grown	Not Grown	Staygreen
2316b-55	Staygreen	Staygreen	Intermediate	Staygreen	x
2316b-56	Intermediate	Staygreen	Non-SG	Intermediate
2316b-57	Intermediate	Staygreen/intermediate	Non-SG	Intermediate
2316b-58	Not Grown	Not Grown	Staygreen
2316b-59	Non-SG	Non-SG	Staygreen	Non-SG
2316b-60	Non-SG	Staygreen	Staygreen	Staygreen	x
2316b-61	Not Grown	Staygreen	Staygreen	Staygreen
2316b-62	Not Grown	Not Grown	Staygreen		x
2316b-63	Not Grown	Not Grown	Non-SG
2316b-64	Not Grown	Not Grown	Not Grown
2316b-65	Not Grown	Intermediate	Intermediate	Intermediate
2316b-66	Not Grown	Non-SG	Non-SG	Non-SG		x
2316b-67	Staygreen	Staygreen	Staygreen	Staygreen	x
2316b-68	Not Grown	Not Grown	Non-SG
2316b-69	Not Grown	Not Grown	Intermediate
2316b-70	Staygreen	Staygreen	Staygreen	Staygreen
2316b-71	Not Grown	Not Grown	Non-SG
2316b-72	Not Grown	Not Grown	Not Grown
2316b-73	Not Grown	Not Grown	Non-SG
2316b-74	Intermediate	Non-SG	Non-SG	Non-SG		x
2316b-75	Staygreen	Intermediate	Non-SG	Intermediate
2316b-76	Not Grown	Not Grown	Staygreen
2316b-77	Non-SG	Non-SG	Non-SG	Non-SG		x
2316b-78	Intermediate	Staygreen	Staygreen	Staygreen	x
2316b-79	Not Grown	Not Grown	Intermediate
2316b-80	Not Grown	Not Grown	Not Grown
2316b-81	Non-SG	???	Staygreen
2316b-82	Not Grown	Not Grown	Staygreen
2316b-83	Intermediate	Staygreen	Staygreen	Staygreen
2316b-84	Intermediate	Non-SG	Non-SG	Non-SG		x
2316b-85	Staygreen	Staygreen	Staygreen	Staygreen	x
2316b-86	Not Grown	Not Grown	Not Grown
2316b-87	Non-SG	Non-SG	Non-SG	Non-SG		x
2316b-88	Not Grown	Not Grown	Not Grown
2316b-89	Intermediate	Staygreen	Non-SG	Intermediate
2316b-90	Non-SG	Non-SG	Non-SG	Non-SG		x
				Total	15	12
